# Progranulin deficiency results in reduced bis(monoacylglycero)phosphate (BMP) levels and gangliosidosis

**DOI:** 10.1101/2021.09.30.461806

**Authors:** Sebastian Boland, Sharan Swarup, Yohannes A. Ambaw, Ruth C. Richards, Alexander W. Fischer, Shubham Singh, Geetika Aggarwal, Salvatore Spina, Alissa L. Nana, Lea T. Grinberg, William W. Seeley, Michal A. Surma, Christian Klose, Joao A. Paulo, Andrew D. Nguyen, J. Wade Harper, Tobias C. Walther, Robert V. Farese

## Abstract

Homozygous mutations of granulin precursor (*GRN*) lead to neuronal ceroid lipofuscinosis^1^, a severe neurodevelopmental disease, in humans and neuroinflammation in mice^2^. Haploinsufficiency of *GRN* almost invariably causes frontotemporal dementia (FTD)^3,4^. The *GRN* locus produces progranulin (PGRN), a lysosomal precursor protein that is cleaved to granulin peptides^5,6^. Despite intensive investigation, the function of granulins and the reason why their absence causes neurodegeneration remain unclear. Here, we investigated PGRN function in lipid degradation, a major function of lysosomes. We show that PGRN-knockout human cells, PGRN-deficient murine brain, and frontal lobes of human brains from patients with *GRN* mutation-related FTD have increased levels of gangliosides, highly abundant sialic acid–containing glycosphingolipids (GSL) that are degraded in lysosomes. Probing how PGRN deficiency causes these changes, we found normal levels and activities of enzymes that catabolize gangliosides. However, levels of bis(monoacylglycero)phosphate (BMP), a lysosomal lipid required for ganglioside catabolism^7^, were markedly reduced in PGRN-deficient cells and patient brain tissues. These data indicate that granulins are required to maintain BMP levels, which regulate ganglioside catabolism, and that PGRN deficiency in lysosomes leads to gangliosidosis. This aberrant accumulation of gangliosides may contribute to neuroinflammation and neurodegeneration susceptibility.
