## Extended Data Table 1 for "Progranulin deficiency results in reduced bis(monoacylglycero)phosphate (BMP) levels and gangliosidosis"

### Sheet: "Conventional" lipids
Fold change compared to control
	Lipid class	GRN +/+								GRN +/R493X						GRN R493X/R493X
Phospholipids	PC	1.0879	0.901683	0.96163	1.03837	1.05166	0.887395			0.975267	0.932029	0.898446	0.943598	1.00858		0.938522	0.927191	1.02474	1.07837
	PE	1.01801	0.806212	0.981991	1.05213	1.10177	0.862546			0.964603	0.888571	0.827217	0.931174	1.06065		0.936543	0.890418	0.98352	1.1016
	PS	1.06471	0.935288	1.06891	0.79668	1.16669	0.932082			0.750197	0.876497	0.921792	0.685803	1.10501		0.922475	0.97762	1.04315	1.25304
	PG	1.01458	0.945208	0.981766	1.02324	0.943522	0.766334	1.04983	1.24031	0.923616	0.843249	0.915969	1.0454	1.11628	0.841639	0.930255	0.922233	0.927199	1.00186	1.0454	0.992248
	BMP	1.26767	1.03504	0.884633	0.812654	0.790105	1.07802	0.874294	1.25758	0.861463	1.09281	0.93006	0.85668	1.03084	0.815866	0.423368	0.399797	0.428494	0.404231	0.402629	0.409601
Neutral lipids	DAG	1.21091	0.951316	0.933458	1.12944	1.04868	0.844705			1.21025	0.947992	0.965999	0.91174	1.19122		1.01612	1.07372	1.01759	1.26709
	TAG	1.00442	0.450702	1.0268	0.995576	0.914172	1.49142			0.606799	0.776917	0.679294	0.630398	0.63695		0.648895	0.656003	0.841174	0.673742
	SE	1.52911	0.520793	1.13244	1.36404	0.867562	0.637236			1.1382	1.05054	1.34037	0.84453	1.23672		0.708253	0.702495	0.960333	0.922585
Sphingolipids	LCB	0.994518	0.920142	1.05776	1.00548	1.03441	0.989694			0.933298	0.905758	0.914669	0.826558	0.987765		0.870324	0.915318	0.912775	1.0225
	Cer	1.03909	0.843992	0.96091	1.08106	1.09035	0.857105			1.0069	0.964216	0.928922	0.956631	1.14703		0.908045	0.965848	0.968125	1.12092
	SM	1.10599	0.9657	0.926529	1.06968	1.0343	0.918824			1.07353	0.987464	0.926797	0.951616	1.08666		0.976607	0.932609	1.01402	1.09871
	HexCer	1.02814	0.841838	0.971857	1.08527	1.07002	0.860971			1.04084	1.05299	0.861418	0.978541	1.13715		0.862994	0.873588	0.919527	1.05756
	LacCer	1.1524	0.559932	1.0411	1.14384	0.958904	0.777397			0.905822	1.04623	0.738014	1.15068	1.05993		0.792808	0.618151	0.729452	0.880137

### Sheet: Gangliosides species
Fold change compared to control
	Lipid species	GRN +/+						GRN +/R493X						GRN R493X/R493X
Gangliosides	GM2(d36:1)	0.905	0.476	0.675	0.701	1.74	1.5	0.916	0.998	0.692	1.2			0.754	1.78	1.57	2.51
	GM2(d38:1)	0.978	0.346	0.653	0.657	1.82	1.55	1.07	1.07	0.681	1.11			0.648	1.89	1.69	3.16
	GM1(d36:1)	0.788	0.556	1.13	0.898	1.46	1.17	1.91	1.24	1.32	1.26			1.43	3.03	1.48	1.73
	GM1(d38:1)	0.752	0.477	1.1	0.893	1.63	1.15	2.09	1.29	1.18	1.2			1.37	3.59	1.75	1.92
	GD3(d36:1)	0.88	0.439	1.26	1.18	1.05	1.2	2.02	1.59	1.53	1.6			2.54	3.34	2.13	1.5
	GD3(d38:1)	0.727	0.356	1.42	1.36	1.01	1.13	2.6	1.83	1.24	1.68			2.35	5.15	2.83	1.5
	GD1a(d36:1)	0.994	0.478	1.08	0.881	1.02	1.54	1.7	1.57	1.43	1.65			1.21	1.46	1.25	1.42
	GD1a(d38:1)	0.919	0.381	1.17	0.873	1.18	1.48	2	1.88	1.43	1.91			1.3	1.73	1.56	1.55

### Sheet: Ganglioside classes
Fold change compared to control
	Lipid class	GRN +/+						GRN +/R493X						GRN R493X/R493X
Ganglio-sides	GM2	7640000	3860000	5630000	5820000	14700000	12600000	7810000	8420000	5780000	9970000			6210000	15000000	13200000	21600000
	GM1	208000000	146000000	298000000	237000000	391000000	311000000	505000000	331000000	349000000	333000000			376000000	803000000	396000000	466000000
	GD3	5930000	2950000	8820000	8270000	7210000	8190000	14500000	11200000	10300000	11100000			17400000	24700000	15300000	10300000
	GD1	442000000	208000000	492000000	395000000	471000000	688000000	784000000	727000000	643000000	759000000			550000000	674000000	584000000	645000000
