## Extended Data Table 2 for "Progranulin deficiency results in reduced bis(monoacylglycero)phosphate (BMP) levels and gangliosidosis"

### Sheet: "Conventional" lipids
Fold change compared to control in frontal lobe
	Lipid class	Control			FTD-TDP43-A(sporadic-non-GRN)						FTD-TDP43-A(GRN)
Phospholipids	PE	0.905264	0.997777	1.09696	0.838362	0.657146	0.643784	0.655258	0.856546	0.617307	0.999821	0.569853	0.730636	0.766272	0.674214	0.524091	0.462437	0.623105	0.708963	0.792187	0.887226	0.623226
	PC	1.41281	1.19706	0.390136	1.28198	1.15834	1.1526	1.17352	1.22579	1.34657	1.25407	1.10288	1.20339	0.638009	1.28215	1.15218	1.47137	1.18653	1.19619	0.425346	0.447222	1.17207
	PS	0.680876	1.00626	1.31286	0.874309	0.752971	0.686208	0.720899	0.868474	0.884353	0.6796	0.804343	0.828297	1.05877	0.613323	0.601736	0.774319	0.853819	0.756924	1.26485	1.02861	0.758187
	PI	0.929687	0.902481	1.16783	1.10668	0.791481	0.684877	0.803168	0.897953	0.889947	0.97086	0.840607	1.05116	0.959464	0.979828	0.836427	0.938231	0.963553	0.783241	1.78854	1.76575	1.50302
	PA	0.410667	0.75315	1.83618	0.55172	0.516976	0.615326	0.316704	0.648885	1.27239	0.686878	0.206661	0.353396	0.240443	0.106792	0.651225	0	0.199752	1.38004	0.179858	0.27767	0.784094
	CL	0.819977	1.24033	0.939697	0.28095	0.358477	0.14881	0.313825	0.748607	0.688116	0.764495	0.119589	0.183529	0	0	0.0715743	0.643324	0	0.209708	0.217194	0	0.0953156
Neutral lipids	DAG	0.668412	0.799011	1.53258	0.764142	1.11614	1.3177	0.865689	0.69693	1.23862	1.16693	0.975364	0.894137	1.53921	1.77177	1.42961	1.74902	1.04952	1.47686	1.9622	3.41327	0.623629
	TAG	1.10237	0.439533	1.45809	1.10338	0.758825	0.625885	0.610912	0.46578	1.50506	3.46015	0.811504	2.79407	0.989107	6.87911	2.49022	7.40002	2.61709	18.7766	5.11768	18.7553	0.949561
	Chol	0.877069	0.859296	1.26363	0.862566	1.11608	1.12582	1.08441	0.895462	0.92089	0.897155	1.1273	1.05175	1.56787	1.05031	1.13622	1.10599	1.08881	1.00699	1.41228	1.46743	1.1133
	SE	0	1.11734	1.88266	0	3.88483	1.51512	0	1.76414	1.07613	2.85573	0	3.60952	16.9784	4.86807	2.05555	0	3.39084	6.32406	6.95501	9.37387	2.51036
Sphingo-lipids	Cer	0.934821	0.953246	1.11193	0.90687	0.86249	0.860658	0.764781	0.955452	0.911649	0.863308	0.580597	1.10907	1.18442	0.84945	0.782224	1.01287	1.07872	0.855867	1.24228	1.44961	1.00784
	HexCer	0.684947	0.732623	1.58243	0.735613	1.7734	2.09301	2.02077	0.882603	1.00211	0.811583	2.61878	0.834674	3.00836	0.999126	2.65265	0.279399	1.39027	1.35974	1.34535	0.534496	1.26301
	SM	0.909244	0.87277	1.21799	0.968603	1.90204	1.81437	1.69428	0.921139	1.00096	1.01324	1.76915	2.20184	2.27682	2.21008	1.75815	2.01474	2.0244	1.14268	2.97031	3.79416	2.17697
Fold change compared to control in occipital lobe
	Lipid class	Control			FTD-TDP43-A(sporadic-non-GRN)						FTD-TDP43-A(GRN)
Phospholipids	PE	0.942091	1.15951	0.898398	1.09995	1.05212	0.529211	0.784716	0.550629	0.77806	0.412666	0.590839	0.675539	0.676794	0.520442	0.645709	0.863774	0.613255	0.434303	0.525996	0.641576	0.531323	0.686448
	PC	0.984108	0.956192	1.0597	0.984261	0.935922	0.831493	0.690627	0.828868	0.995933	0.592314	0.784552	0.889801	0.826208	0.828936	0.860301	0.928089	0.807021	0.994375	0.832265	1.02847	0.8599	0.356426
	PS	1.04455	1.16221	0.793241	1.02389	1.21172	1.0047	1.16727	0.843215	1.2451	0.859179	1.6931	0.866772	0.847548	0.85442	0.892988	1.19458	0.910181	0.999385	0.924718	0.835689	0.829647	1.05141
	PI	1.00553	0.987283	1.00718	1.06867	1.02191	0.702935	0.789945	0.756864	0.995778	0.670839	1.04989	0.777132	0.748097	0.752735	0.804813	0.990046	0.692251	0.516156	0.668373	0.716983	0.713128	1.09398
	PA	1.02361	1.03134	0.945054	0.653312	0.764188	0.731376	0.371515	0.839386	0.892829	1.10363	0.235927	0.588148	0.314203	0.826783	0.531041	1.08977	0.742319	1.14698	0.849442	2.08971	0.444026	0.899049
	CL	0.806127	1.57053	0.623345	0.700977	0.958371	0.701687	0.891631	0	1.32559	0.131055	0.607623	0.468311	0.693334	0.293575	0.784903	0.878125	0.282726	0.563087	0.503138	0.492275	0.141657	0.202141
Neutral lipids	DAG	1.05641	0.777862	1.16573	0.877459	0.796704	1.34111	1.6425	1.0884	0.901584	1.64473	1.12443	0.961897	0.679197	1.29399	1.6114	1.05577	1.1537	2.21714	1.3101	1.79172	1.24392	1.79222
	TAG	0.652265	1.54041	0.807325	0.514396	0.557893	0.141296	1.56346	0.32043	0.153905	0.498948	0.306209	0.318906	0	0.312851	1.68732	0.945922	0	0	0	0.338195	0	2.12844
	Chol	1.02645	0.918235	1.05531	1.00202	1.01905	1.37202	1.40173	1.41966	1.04273	1.65265	1.16347	1.31123	1.36652	1.40828	1.29603	1.08118	1.36125	1.30876	1.36719	1.12101	1.3272	1.75936
	SE	0	3	0	1.83875	1.95551	0	2.58597	0	3.05412	0	13.0245	4.37152	0	0	0	0	0	0	0	0	8.22798	173.193
Sphingo-lipids	Cer	0.919632	1.07004	1.01032	1.28755	1.1048	1.02571	1.93476	0.736478	0.986809	0.964722	0.803201	0.974114	0.808583	0.842694	0.958295	0.97491	1.08166	0.729101	1.3236	1.02857	0.988894	1.55325
	HexCer	1.05049	0.735274	1.21424	0.797252	0.965783	3.94086	3.07347	3.83624	1.28089	5.35759	2.91074	2.71032	3.97735	4.07054	3.30384	1.12082	4.05352	2.18064	4.19137	1.76002	3.77223	3.16468
	SM	1.00894	0.948709	1.04235	0.979934	0.835421	1.48708	1.55064	1.69281	0.958639	1.96334	1.42486	1.74286	1.68224	1.58809	1.54127	1.00855	1.68788	1.18104	1.41876	0.88628	2.05366	2.72336

### Sheet: Gangliosides
Fold change compared to control in frontal lobe
Lipid species	Control			FTD-TDP43-A(sporadic-non-GRN)						FTD-TDP43-A(GRN)
GD1 34:1;2	1.4132	0.568407	1.01839	1.46601	1.25063	1.80986	1.04372	1.34742	1.31334	3.69227	0.976225	5.0671	4.11068	5.90571	2.92918	2.74061		2.07867	1.1611	3.66703
GD1 36:1;2	1.09388	0.972813	0.933311	1.31653	1.03713	1.38729	1.21433	1.31881	1.22154	1.61457	0.995993	1.79325	1.30897	1.70869	1.50911	1.76964	1.19076	1.47163	1.24528	1.70989	1.07543
GD1 36:2;2	0.939809	1.00597	1.05422	1.20279	0.996582	1.37906	1.25648	1.32854	1.22253	1.9689	0.872626	1.43287	1.3772	1.82886	1.78415	2.08247	1.18135	1.81534	1.14469	1.91719	0.792429
GD1 38:1;2	0.959536	0.928564	1.1119	0.882676	0.969966	0.888086	0.992204	0.957974	0.950291	0.598568	1.0539	0.794164	0.892525	0.539328	0.64303	0.73052	0.930837	0.782583	0.945843	0.654785	1.06118
GD1 38:2;2	0.948405	0.884142	1.16745	0.87232	1.17289	1.06658	1.1089	1.14765	1.1389	1.08097	1.13637	0.938798	1.07962	1.04155	1.13842	1.36564	1.04276	1.31605	1.02917	0.900521	0.962354
GD1 38:2;3	1.04107	0.877167	1.08176	0.881341	1.27149	1.3532	1.18149	1.31899	1.09417	1.51579	1.01052	1.62493	1.45354	1.6665	1.56415	1.39423	1.54513	1.04924	1.11868	1.3511	1.09276
GD1 40:1;2	0.945392	0.979267	1.07534	0.838572	1.17261	0.92403	1.14137	0.882058	1.06919	0.764596	1.05344	0.965015	0.848426	0.659136	0.754904	0.848526	1.33936	1.01048	1.19727	0.755148	1.16061
GD1 40:2;3	0.903549	0.884807	1.21164	0.608482	1.26158	0.914541	0.993804	0.939304	0.865873	0.78111	1.12508	0.886751	1.15238	0.593	0.799318	0.609958	1.18793	0.656436	0.839221	0.651931	1.10024
GD2 36:1;2	1.00489	1.04262	0.952496	0.987906	0.841313	1.25783	1.20414	1.58812	1.38221	2.51216	0.965836	1.70313	0.700948	2.65276	1.65894	0.703335	0.9805	0.799546	1.38474	1.75668	1.0453
GD2 38:1;2	0.933902	1.02443	1.04167	0.867359	0.834423	1.00711	0.9868	1.16822	0.987769	0.956835	1.06003	0.66409	0.903662	0.944633	0.827724	0.835132	0.992411	0.515113	1.15192	0.996131	1.08527
GD3 36:1;2	0.9578	0.888327	1.15387	1.12419	0.988148	1.09371	1.18761	1.44725	1.36624	1.88746	1.20411	1.62311	1.61985	1.61941	0.603523	2.16191	1.61388	0.937734	1.3229	2.5031	1.10029
GD3 38:1;2	0.952256	0.827453	1.22029	0.540068	0.586295	0.673462	0.90952	0.925337	0.835188	0.761222	0.968976	0.649047	0.728144	0.686737	0.632665	0.757932	0.9817	0.414176	1.00502	1.08213	0.860074
GM1 36:1;2	0.974382	1.02048	1.00513	2.7963	2.16949	2.31262	1.28249	1.55437	1.47095	2.41428	2.12636	2.09938	2.50802	2.34186	2.43743	4.19803	1.98813	2.84462	1.34652	2.07637	1.38804
GM1 38:1;2	0.844463	1.01178	1.14376	1.65374	2.05061	1.57577	1.13769	1.27802	1.28205	1.1638	2.10557	1.15412	1.963	0.795028	0.969782	2.30213	1.69424	1.74208	1.2698	0.899606	1.3085
Fold change compared to control in occipital lobe
	Control			FTD-TDP43-A(sporadic-non-GRN)						FTD-TDP43-A(GRN)
GD1 36:1;2	1.09831	1.0435	0.858195	1.02414	0.909755	0.95073	0.948882	1.187	0.865863	1.18562	0.735087	0.967957	0.649434	1.05535	0.695932	0.851116	1.0665	1.06338	1.17231	0.926503	0.868
GD1 36:2;2	0.827333	1.16841	1.00426	0.816236	0.771698	0.922287	0.870444	1.04001	0.772049	1.25523	0.714426	0.993307		0.80662	0.634339	0.628102	1.03985	0.953673	1.07494	0.359376	0.430221
GD1 38:1;2	0.917189	1.01293	1.06989	1.19649	0.832008	0.977797	1.06553	0.958915	0.819918	0.710935	0.825775	1.01055	0.698696	0.772678	0.807841	1.05135	0.72822	0.991857	0.864932	0.833486	1.06254
GD1 38:2;2	0.911007	1.08623	1.00276	1.21537	0.968308	0.890414	0.935521	1.02768	0.772886	0.95252	1.1303	1.07997		0.722849	0.762004	0.991478	0.929559	0.93442	0.972679		0.774768
GD1 38:2;3	1.09648	0.976515	0.927006	2.58328	1.08642	1.98373	1.50511	1.18446	0.851474	1.87056	1.36375	1.32582	1.4179	2.7131	1.53847	1.35085	1.3348	3.00775	1.13775	2.1123	2.48949
GD1 40:1;2	0.817787	1.12709	1.05513	1.20394	0.746717	0.84654	0.931606	0.817367	0.651524	0.816326	0.6831	1.08018	0.512689	0.504237	0.690609	1.07006	0.852424	0.848162	1.02242	0.692429	0.826476
GD1 40:2;3	0.81885	0.927649	1.2535	3.17047	0.95253	2.05519	1.5116	1.01292	0.746052	1.20519	1.17703	1.32245	1.42765	2.05151	1.49302	1.62612	1.05657	3.03238	0.890224	1.76007	2.72878
GD2 36:1;2	1.01757	0.983064	0.999366	0.0921702	0.751281	0.910106	1.11927	1.40591	1.09006	1.79339	0.943689		0.558604	0.838622	0.64028	0.888067	1.90418		1.52634	1.15191	0.99057
GD2 38:1;2	0.84325	1.06909	1.08766	0.79836	0.836121	1.02161	1.14037	1.20047	0.971132	0.823347	0.773973	0.917821	0.455097	0.735112	0.796338	1.09697	1.01277	0.556078	1.12638	0.968012	1.04016
GD3 36:1;2	0.878452	0.925515	1.19603	0.866764	0.636822	0.984046	0.979886	1.07796	0.982753	1.36837	1.17974	1.01953	0.584836	1.38924	0.572622	0.817406	1.37071	0.892092	1.3332	1.08146	0.919389
GD3 38:1;2	0.827149	0.770107	1.40274	0.560485	0.521099	0.738239	1.00765	0.784807	0.778988	0.56538	0.859069	0.843199	0.253791	0.733568	0.393561	0.793075	0.665368	0.575433	0.916733	0.77963	0.798984
GM1 36:1;2	1.22336	0.92757	0.849071	3.03092	1.77736	2.37179	1.19207	1.35194	0.728489	1.49378		1.85403	1.37122	1.8769	1.85912	2.18585	2.3198	2.58624	1.45221	1.36431	1.52402
GM1 38:1;2	1.00699	0.863982	1.12903	3.44455	1.45535	2.11079	1.30518	1.17906	0.512383	0.938263	1.88345		0.55625	1.15765	1.45564	2.34866	1.59733		1.02215	0.793737	1.49094
