## Extended Data Table 3 for "Progranulin deficiency results in reduced bis(monoacylglycero)phosphate (BMP) levels and gangliosidosis"

### Sheet: HeLa cells
Fold change compared to control
	Lipid class	GRN +/+							GRN -/-							GRN -/- + addback
Phospholipids	PC	0.974902	1.05348	0.865435	0.748131	1.05573	0.995758	1.30657	1.08663	1.09628	1.00681	0.936296	0.852174	1.04333	0.945397	1.28626	1.34526	1.09117	1.03085	1.06878	1.17783
	PE	1.15216	1.105	0.881636	0.66012	1.12715	0.789108	1.28482	1.13932	0.902735	0.920671	0.850066	0.729285	0.834631	0.726704	1.21475	1.07141	0.884878	0.791093	0.814278	0.871788
	PS	1.13501	1.07626	0.785723	0.671107	1.2291	0.798241	1.30456	0.915876	0.899809	1.00288	0.900277	0.75037	0.887852	0.765245	1.28576	1.09691	0.958205	0.786512	0.851084	0.943682
	PG	0.861166	1.05671	0.731836	0.86622	1.21822	1.02696	1.23888	1.03804	1.23289	0.876204	1.11205	1.06887	1.11486	1.05649	1.38565	1.3635	1.22503	0.969588	1.0873	1.31126
	BMP	0.987641	1.07163	0.840969	0.794836	1.1301	0.837828	1.337	0.645176	0.55916	0.51273	0.532733	0.566014	0.557167	0.542181	1.37267	1.25726	1.02866	1.02899	1.00775	1.07063
Neutral lipids	DAG	1.10712	1.12644	0.766404	0.660058	1.0895	0.852642	1.39783	1.2288	1.06588	1.19108	0.879116	0.803036	1.08297	0.710355	1.605	1.59475	1.29753	1.23665	1.18574	1.2847
	TAG	1.18153	1.01505	0.89141	0.753988	0.95034	0.9818	1.22588	1.75391	1.47274	1.49221	1.34678	1.31777	1.50767	1.28033	0.888891	0.904636	0.858631	0.645272	0.674344	0.699203
	SE	0.976808	0.953381	0.7018	0.734876	1.50468	1.00443	1.12403	1.1722	1.00367	0.87507	0.755771	0.70282	0.846656	0.644665	1.10493	1.04243	0.731637	0.74118	0.729636	0.827263
Sphingo-lipids	LCB	1.06334	1.08431	0.830663	1.1147	0.985547	0.861059	1.06038	1.10698	0.811981	1.18723	0.683998	0.85525	1.34167	0.679944	2.25189	3.71011	3.37106	3.66023	1.48106	3.00095
	Cer	1.11069	1.03132	0.77479	0.690792	1.16872	0.912919	1.31078	1.20061	0.917882	1.07923	0.844483	0.751903	0.930848	0.807156	1.4928	1.54534	1.22606	1.20452	1.20298	1.2669
	HexCer	1.15658	1.04713	0.796943	0.643478	1.26933	0.878295	1.20825	1.65122	1.12623	1.35553	1.06825	0.949304	1.16407	1.01498	1.33411	1.39473	1.08954	1.05079	1.10362	1.17745
	LacCer	1.19295	1.00035	0.772754	0.641478	1.23799	0.882515	1.27197	1.34964	0.938525	0.950405	0.85689	0.771884	0.901543	0.84381	0.926041	0.920601	0.726011	0.696841	0.718942	0.738064
Ganglio-sides	GM2	1.1	1.06	0.92	1.07	0.843	1.01		2.6	1.88	2.22	2.12	1.28	1.49		1.29	1.41	1.16	0.718	0.869	1.04
	GD1a	0.753	1.12	1.04	1.03	0.905	1.15		1.46	1.3	1.35	1.05	1.11	1.11		1.1	1.15	0.943	0.63	0.908	0.759
	GD3	1.11	0.921	0.951	1.03	0.781	1.2		1.23	0.85	1.08	0.787	0.832	0.771		1.08	0.766	0.724	0.532	0.596	0.644
